# A unified view of low complexity regions (LCRs) across species

**DOI:** 10.1101/2022.01.06.475253

**Authors:** Byron Lee, Nima Jaberi-Lashkari, Eliezer Calo

**Affiliations:** Department of Biology and Massachusetts Institute of Technology, Cambridge MA, 02139; David H. Koch Institute for Integrative Cancer Research, Massachusetts Institute of Technology, Cambridge MA, 02139

## Abstract

Low complexity regions (LCRs) play a role in a variety of important biological processes, yet we lack a unified view of their sequences, features, relationships, and functions. Here, we use dotplots and dimensionality reduction to systematically define LCR type/copy relationships and create a map of LCR sequence space capable of integrating LCR features and functions. By defining LCR relationships across the proteome, we provide insight into how LCR type and copy number contribute to higher order assemblies, such as the importance of K-rich LCR copy number for assembly of the nucleolar protein RPA43 *in vivo* and *in vitro*. With LCR maps, we reveal the underlying structure of LCR sequence space, and relate differential occupancy in this space to the conservation and emergence of higher order assemblies, including the metazoan extracellular matrix and plant cell wall. Together, LCR relationships and maps uncover and identify scaffold-client relationships among E-rich LCR-containing proteins in the nucleolus, and revealed previously undescribed regions of LCR sequence space with signatures of higher order assemblies, including a teleost-specific T/H-rich sequence space. Thus, this unified view of LCRs enables discovery of how LCRs encode higher order assemblies of organisms.
