## Supplemental Table 1 for "A unified view of low complexity regions (LCRs) across species"

### Sheet: Sheet1
MANUSCRIPT LOCATION	COMPARTMENT	1	2	3	4	5	6	7	8	9	10	11	12	13	14	15	16	17	18	19	20
Figure 3	Speckle	1.40546e-33	4.12389e-08	8.54037e-08	0.000159857	0.000261683	0.00134988	0.0940831	0.0940831	0.374488	0.773369	0.612311	0.508842	0.398777	0.114596	0.00764156	0.00764156	0.00134988	9.40639e-06	3.54859e-06	2.68902e-25
	ECM	1.70416e-164	4.65669e-141	0.277382	0.946585	0.575394	0.419596	0.417459	0.283044	0.136794	0.0899889	0.0422413	0.0330651	0.0330651	0.0073072	0.000714243	0.000118688	1.09203e-06	1.13275e-08	2.42348e-10	9.3386e-49
	Nucleolus	1.14512e-38	3.16447e-21	1.22638e-07	0.00475801	0.0353175	0.266349	0.571259	0.858049	0.571259	0.359234	0.359234	0.153176	0.0634208	0.0452728	0.00436532	0.00166115	0.000873049	8.10815e-05	1.68826e-10	1.1988e-10
Figure 3 - figure supplement 3	Nuclear Pore	4.33456e-07	3.00064e-06	0.00578481	0.0233779	0.49384	0.556361	0.581729	0.753809	0.984666	0.673143	0.556361	0.549422	0.528083	0.49384	0.196078	0.157474	0.115742	0.114465	0.012966	8.05989e-05
	Centrosome	1.68134e-13	0.00441587	0.0243953	0.083082	0.0920609	0.630696	0.883006	0.883006	0.664151	0.578625	0.578625	0.477348	0.439692	0.31627	0.31627	0.197974	0.0722261	0.0153179	0.00671561	3.82416e-05
	PML body	0.0152088	0.0152088	0.101514	0.331813	0.485192	0.485192	0.485192	0.554793	0.554793	0.554793	0.554793	0.554793	0.554793	0.412325	0.412325	0.382221	0.331813	0.319584	0.0818449	0.026374
	Stress granule	0.0242833	0.124577	0.125274	0.194526	0.230436	0.285326	0.329806	0.510869	0.782284	0.830232	0.918238	0.782284	0.782284	0.435609	0.416617	0.416617	0.230436	0.125274	0.125274	2.7107e-06
Figure 4	Nucleolus vs speckle	2.16113e-07	0.000255796	0.000909568	0.0362175	0.324111	0.393006	0.55877	0.55877	0.583537	0.583537	0.583537	0.583537	0.678215	0.55877	0.130946	0.0817077	0.00213299	3.72415e-08	1.0329e-08	1.61575e-11
Figure 5	Nucleolus human	4.96019e-96	5.64093e-62	1.54965e-19	2.29687e-08	0.950409	0.443838	0.278313	0.233047	0.194757	0.0450635	0.0143054	0.000670435	0.000413419	0.000263565	4.76762e-06	7.28457e-07	1.5632e-09	9.47417e-11	2.37719e-11	7.86975e-21
	Nucleolus yeast	9.98148e-13	2.59298e-09	1.6852e-06	0.00584091	0.660734	0.65025	0.65025	0.580823	0.580823	0.580823	0.474901	0.390865	0.385612	0.2186	0.149611	0.0938659	0.0104376	0.000106295	5.54677e-07	2.48889e-07
	Cellwall arabidopsis	1.05495e-22	4.26632e-19	0.0039386	0.00407827	0.13219	0.54075	0.957216	0.957216	0.962411	0.54075	0.482437	0.12843	0.0171611	0.00107086	0.00107086	1.01925e-05	1.37633e-07	1.06468e-07	3.60727e-09	6.11737e-11
	Cellwall yeast	5.03013e-66	7.66812e-36	2.02118e-05	0.000796226	0.0180307	0.626018	0.686598	0.709351	0.709351	0.626018	0.371155	0.0124216	0.00835188	0.00555839	0.00555839	0.00228785	1.82534e-06	8.58893e-07	5.18796e-08	6.31258e-16
Figure 5 - figure supplement 6	Speckle human	6.05115e-94	4.56284e-12	1.89491e-10	7.30615e-08	5.10889e-06	0.000209766	0.000456271	0.241754	0.678043	0.132228	0.132228	0.0991327	0.00887365	8.0356e-05	2.14912e-05	3.00118e-06	6.33822e-07	3.7673e-07	1.57725e-12	9.83103e-32
	Speckle arabidopsis	1.6902e-12	0.000700121	0.481289	0.559347	0.565925	0.66798	0.519768	0.472827	0.472827	0.472827	0.429101	0.405426	0.405426	0.304014	0.304014	0.15453	0.123411	0.0906752	2.45738e-07	3.50464e-10
